# Targeting Interferon-Driven Inflammatory Memory Prevents Epigenetic Evolution of Cancer Immunotherapy Resistance

**DOI:** 10.1101/2024.08.13.607862

**Authors:** Jingya Qiu, Darwin Ye, Xinyi E. Chen, Nathan Dangle, Benjamin Yoshor, Thomas Zhang, Yue Shao, Vamshidhar C. Nallamala, Shangshang Wang, Diqiu Ren, Yuanming Xu, Jie Chen, Nancy R. Zhang, Junwei Shi, Roger A. Greenberg, Andy J. Minn

**Author notes:** Corresponding author and lead contact: Andy J. Minn, MD, PhD, 421 Curie Blvd BRB II/III, Room 510, Philadelphia, PA 19104. Clinical Pharmacology & Translational Sciences, Pfizer Oncology Unit, Pfizer-La Jolla, San Diego, CA 92121. These authors contributed equally (Jingya Qiu, Darwin Ye).

## Abstract

Acquired resistance is a growing obstacle to durable responses after cancer immune checkpoint blockade (ICB). The mechanisms by which heterogeneous tumors evolve under immunotherapy pressure and strategies targeting key populations to prevent relapse are poorly understood. We show that chronic interferon (IFN) enables a subpopulation of cancer cells to acquire inflammatory memory and express memory ISGs, a subset of IFN-stimulated genes enriched for immune evasion properties, leading to subclonal epigenetic evolution of ICB-resistant states. Inflammatory memory is epigenetically encoded through chronic virus mimicry – feedforward MDA5 signaling likely activated by endogenous retroelements. While JAK inhibitors can improve ICB response, combining them with TBK1 inhibitors collapses this feedforward mechanism, erasing inflammatory memory and preventing differentiation into resistance states. Across human cancers, small subpopulations of memory ISG-expressing cells are prevalent and coupled to T cell exhaustion, suggesting inflammatory memory may be a common mechanism of acquired resistance targetable by JAK plus TBK1 inhibition.
