## Supplemental Table 1 for "Targeting Interferon-Driven Inflammatory Memory Prevents Epigenetic Evolution of Cancer Immunotherapy Resistance"

### Sheet: Sheet1
Dataset Name	Cancer Type	# Samples (all)	# Cells (all)	# Samples (malignant)	# Malignant Cells	# Samples (T cells)	# T cells	Samples Included (final)	Raw or Normalized Counts?	Cell Types Included	# Unannotated Cells
Data_Couturier2020_Brain	Brain	29	100335	21	18406	0	0	0	Normalized	NA	100335
Data_Filbin2018_Brain	Brain	7	2587	6	2259	0	0	0	Normalized	Macrophage, Malignant, Oligodendrocyte	0
Data_Tirosh2016_Brain	Brain	6	4347	6	4044	0	0	0	Normalized	Macrophage, Malignant	0
Data_Wang2019_Brain	Brain	10	16317	9	9878	0	0	0	Raw	Astrocyte, Endothelial, Malignant, Myeloid, Oligodendrocyte	0
Data_Darmanis2017_Brain	Brain	4	3589	4	1091	0	0	0	Normalized	Astrocyte, Malignant, Myeloid, Neuron, Oligodendrocyte, OPC, Vascular	0
Data_Gojo2020_Brain	Brain	25	6739	22	5551	1	76	0	Normalized	Macrophage, Malignant, Oligodendrocyte, OPC, T_cell	614
Data_Neftel2019_Brain/10x	Brain	38	16201	10	11172	0	0	0	Raw	Fibroblast, Macrophage, Malignant, T_cell	1152
Data_Neftel2019_Brain/smart-seq"	Brain	38	7930	27	6855	1	55	1	Normalized	Macrophage, Malignant, Oligodendrocyte, T_cell	0
Data_Venteicher2017_Brain	Brain	10	6341	10	5097	0	0	0	Normalized	Macrophage, Malignant, Oligodendrocyte, T_cell"	98
Data_Yuan2018_Brain	Brain	8	23793	8	20080	1	67	1	Raw	Endothelial, Malignant, Myeloid, Oligodendrocyte, Pericyte, T_cell	0
Data_Chung2017_Breast	Breast	13	515	2	128	0	0	0	Normalized	B_cell, Malignant, Myeloid, Stromal, T_cell	0
Data_Pal2021_Breast	Breast	45	305224	22	59365	11	6834	6	Raw	Endothelial, Epithelial, Fibroblast, Filtered-out, Lymphiod, Myeloid, Normal epithelium, Pericyte, Unknown	0
Data_Gao2021_Breast	Breast	11	4143	4	2710	0	0	0	Raw	endritic, Endothelial, Epithelial, Fibroblast, Lymphovascular, Macrophage, Malignant, Pericyte, Plasma, T_cell	251
Data_Gao2021_Breast/Breast_thyroid	Breast	11	25849	7	9488	6	6487	6	Raw	B_cell, Dendritic, Endothelial, Epithelial, Fibroblast, Macrophage, Malignant, NK_cell, Pericyte, Plasma, T_cell	4737
Data_Karaayvas2018_Breast	Breast	6	1534	3	285	0	0	0	Normalized	B_cell, Endothelial, Epithelial, Fibroblast, Macrophage, Malignant, T_cell	422
Data_Qian2020_Breast	Breast	7	16537	7	4818	6	5322	6	Raw	B_cell, Dendritic, Endothelial, Fibroblast, Macrophage, Malignant, Mast, T_cell	865
Data_Lee2020_Colorectal	Colorectal	15	21657	15	11075	13	3663	13	Raw	B_cell, Endothelial, Epithelial, Fibroblast, Macrophage, Malignant, Mast, T_cell	1030
Data_Li2017_Colorectal	Colorectal	11	590	1	67	0	0	0	Normalized	B_cell, Endothelial, Epithelial, Fibroblast, Macrophage, Mast, T_cell	11
Data_Chen2020_Head_Neck	head_neck	14	71896	8	3674	14	19066	8	Raw	B_cell, Dendritic, Endothelial, Epithelial, Fibroblast, Lymphovascular, Macrophage, Malignant, Mast, Myofibroblast, NK_cell, Plasma, T_cell	7552
Data_Puram2017_Head_Neck	head_neck	18	5902	10	2472	6	1118	4	Normalized	B_cell, Dendritic, Endothelial, Fibroblast, Macrophage, Malignant, Mast, Myocyte, T_cell	0
Data_Caron2020_Hematologic	Hematologic	10	37320	8	25788	7	1145	5	Raw	B_cell, Erythrocyte, Macrophage, Malignant, Monocyte, Neutrophil, NK_cell, Plasma, T_cell	7488
Data_Nam2019_Hematologic_grp1	Hematologic	10	14894	5	9624	0	0	0	Raw	erythroid progenitors, haematopoietic stem and progenitor cells, Malignant, megakaryocytic progenitors, monocyte–dendritic cell progenitors, neutrophil progenitors, Pre_B	0
Data_Cohen2021_Hematologic	Hematologic	74	39157	57	33357	0	0	0	Raw	Malignant	5558
Data_Nam2019_Hematologic_grp2	Hematologic	10	16809	5	12982	0	0	0	Raw	erythroid progenitors, haematopoietic stem and progenitor cells, Malignant, megakaryocytic progenitors, monocyte–dendritic cell progenitors, Pre_B	0
Data_Galen2019_Hematologic	Hematologic	37	33392	19	16100	17	7068	10	Raw	B_cell, Erythrocyte, Malignant, Myeloid, NK_cell, Plasma, T_cell, Undifferentiated	0
Data_Giustacchini2017_Hematologic	Hematologic	42	2287	18	1456	0	0	0	Normalized	Macrophage, Malignant	0
Data_Bi2021_Kidney	Kidney	8	34326	7	8024	8	13871	7	Normalized	B_cell, Dendritic, Endothelial, Fibroblast, Macrophage, Malignant, Mast, Monocyte, Myeloid, NK_cell, Plasma, T_cell	328
Data_Young2018_Kidney	Kidney	66	125139	11	1804	25	8823	8	Raw	B_cell, Dendritic, Endothelial, Epithelial, Erythroblast, Macrophage, Malignant, Mast, Megakaryocyte, Neutrophil, NK_cell, Plasma, T_cell	95415
Data_Obradovic2021_Kidney	Kidney	8	19781	8	9369	0	0	0	Raw	Endothelial, Epithelial, Fibroblast, Macrophage, Malignant"	0
Data_Zhang2021_Kidney	Kidney	14	29474	8	11410	5	1281	4	Raw	B_cell, Endothelial, Epithelial, Macrophage, Malignant, Mast, Mesangial, Monocyte, Myocyte, NK_cell, Pericyte, Plasma, T_cell	345
Data_Ma2019_Liver-Biliary	Liver_Biliary	8	3018	7	1575	0	0	0	Raw	B_cell, Endothelial, Fibroblast, hpc-like, Macrophage, Malignant, T_cell	378
Data_Sun2021_Liver-Biliary	Liver_Biliary	18	16498	9	2538	17	7283	8	Normalized	B_cell, Dendritic, Endothelial, Epithelial, HSC, Malignant, Myeloid, NK_cell, Plasma, T_cell	0
Data_Kim2020_Lung	lung	14	32493	13	10512	12	6683	11	Raw	B_cell, Dendritic, Endothelial, Epithelial, Fibroblast, Macrophage, Malignant, Mast, NK_cell, T_cell	2021
Data_Maynard2020_Lung	lung	42	18786	11	2760	17	2773	8	Raw	B_cell, Dendritic, Endothelial, Epithelial, Fibroblast, Lymphovascular, Macrophage, Mast, Myofibroblast, NK_cell, Plasma, T_cell	918
Data_Xing2021_Lung	lung	31	118293	22	9196	31	49977	22	Raw	B_cell, Dendritic, Endothelial, Epithelial, Erythroblast, Fibroblast, Granulocytes, Macrophage, Malignant, Mast, Monocyte, NK_cell, T_cell	0
Data_Laughney2020_Lung	lung	17	40505	10	3009	17	21357	10	Raw	B_cell, Dendritic, Endothelial, Epithelial, Fibroblast, Macrophage, Mast, Mesenchymal, Monocyte, Myeloid, Neutrophil, NK_cell, Pericyte, Plasma, T_cell	0
Data_Qian2020_Lung	lung	8	27262	8	5425	8	7652	8	Raw	Alveolar, B_cell, Dendritic, Endothelial, Epithelial, Erythroblast, Fibroblast, Macrophage, Malignant, Mast, T_cell	1242
Data_Dong2020_Neuroendocrine/Group1	Neuroendocrine	13	26433	10	22514	1	527	1	Raw	B_cell, Endothelial, Fibroblast, Malignant, Myeloid, pDC, Schwann, T_cell	2270
Data_Dong2020_Neuroendocrine/Group2	Neuroendocrine	13	28757	3	24870	0	0	0	Raw	Malignant	3887
Data_Kildisiute2021_Neuroendocrine/10x	Neuroendocrine	21	6442	2	1720	3	1092	2	Raw	B_cell, Endothelial, Fibroblast, Macrophage, Malignant, NK_cell, T_cell	0
Data_Kildisiute2021_Neuroendocrine/CEL_Seq2	Neuroendocrine	21	13281	3	979	3	1496	0	Raw	B_cell, Endothelial, Fibroblast, Macrophage, Malignant, T_cell	4517
Data_Izar2020_Ovarian_10X	Ovarian	8	9609	4	725	2	156	1	Normalized	B_cell, Dendritic, Erythrocyte, Fibroblast, Macrophage, Malignant, T_cell	181
Data_Nath2021_Ovarian_icell8	Ovarian	18	148	2	148	0	0	0	Raw	Epithelial	0
Data_Izar2020_Ovarian_SmartSeq2	Ovarian	7	1024	5	1003	0	0	0	Normalized	Fibroblast, Macrophage, Malignant	0
Data_Olalekan2021_Ovarian	Ovarian	6	9885	6	4125	4	932	4	Raw	B_cell, Dendritic, Endothelial, ESC, Fibroblast, Malignant, Monocyte, MSC, Plasma, T_cell	66
Data_Nath2021_Ovarian_10x	Ovarian	18	41581	16	32636	1	1102	1	Raw	Adipocytes, B-cells, CD4+ T-cells, CD8+ T-cells, Chondrocytes, DC, Endothelial cells, Epithelial cells, Erythrocytes, Fibroblasts, HSC, Keratinocytes, Macrophages, Melanocytes, Mesangial cells, Monocytes, Myocytes, NK cells, Pericytes, Skeletal muscle, Smooth muscle	0
Data_Qian2020_Ovarian	Ovarian	4	16951	4	6490	3	444	3	Raw	B_cell, Endothelial, Fibroblast, Macrophage, Malignant, T_cell	1423
Data_Lin2020_Pancreas	Pancreas	16	14926	15	10956	2	181	2	Raw	EMT, Endothelial, ETC, Fibroblast, Macrophage, TIL	0
Data_Peng2019_Pancreas	Pancreas	16	27953	16	7945	7	1207	7	Raw	Acinar, B_cell, Ductal_1, Ductal_2, Endocrine, Endothelial, Fibroblast, Macrophage, Malignant, Stellate, T_cell	1446
Data_Moncada2020_Pancreas	Pancreas	2	3659	2	465	0	0	0	Raw	Acinar, B_cell, Dendritic, Ductal, Endocrine, Endothelial, Erythrocyte, Fibroblast, Macrophage, Malignant, Mast, Monocyte, T_cell, Tuft	0
Data_Steele2020_Pancreas	Pancreas	16	48570	13	7874	14	9331	12	Raw	B_cell, Dendritic, Endothelial, Epithelial, Fibroblast, Granulocyte, Macrophage, Malignant, Mast, Plasma, T_cell	10585
Data_Chen2021_Prostate	Prostate	13	36424	12	14266	10	3446	10	Raw	B_cell, Endothelial, Epithelial, Fibroblast, Macrophage, Malignant, Mast, T_cell	5997
Data_Dong2020_Prostate	Prostate	6	21292	4	9698	0	0	0	Raw	Endothelial, Epithelial, Fibroblast, Lymphoid, Malignant, Myeloid"	6316
Data_Jerby-Arnon2018_Skin	Skin	32	7186	14	1891	22	3003	8	Normalized	B_cell, Endothelial, Fibroblast, Macrophage, Malignant, NK_cell, T_cell	307
Data_Ji2020_Skin	Skin	10	48164	8	10531	7	1568	5	Raw	B_cell, Dendritic, Endothelial, Epithelial, Fibroblast, Langerhans, Macrophage, Melanocyte, Multiplet, Myeloid, NK_cell, T_cell	0
Data_Tirosh2016_Skin	Skin	19	4645	8	1169	13	1908	4	Normalized	B_cell, Endothelial, Fibroblast, Macrophage, Malignant, NK_cell, T_cell	548
